# Epigenetic Context Defines the Transcriptional Activity of Canonical and Noncanonical NF-κB Signaling in Pancreatic Cancer

**DOI:** 10.1101/2025.06.25.661561

**Authors:** Joana E. Aggrey-Fynn, Joshua Busch, Dominik Saul, Ashish Rajput, Kerstin Willecke, Nicole Klimt, Kothai Rajendran, Nadine Schacherer, Wanwan Ge, Julia Thiel, Amro Abdelrahman, Mark J. Truty, Meng Dong, Steven A. Johnsen

## Abstract

NF-κB signaling can be subdivided into canonical and noncanonical pathways, culminating in the transcriptional activity of RELA and RELB, respectively. However, the upstream signals that activate these transcription factors and their specific regulatory roles in pancreatic ductal adenocarcinoma (PDAC) remain incompletely understood. Here, we demonstrate that TNFα is the primary activator of canonical NF-κB signaling via RELA, while TWEAK engages noncanonical signaling through RELB in PDAC. Using transcriptome-wide gene expression, genome-wide occupancy profiling, and epigenome mapping, we delineate distinct temporal dynamics and regulatory activities of each pathway. Single-cell RNA-seq analysis and multiplex immunofluorescence staining in primary PDAC samples further reveal extensive and distinct interactions with components of the tumor microenvironment. Motif analysis of RELA- and RELB-bound regions uncovers a particularly strong association of RELB with AP1 elements. Notably, while RELA binds to both open and closed chromatin, RELB exclusively occupies regions with pre-existing chromatin accessibility and AP1 co-binding. Collectively, these findings underscore the distinct and complementary roles of TNFα and TWEAK in PDAC, with TNFα engaging a broader transcriptional program via RELA and TWEAK selectively targeting genes marked by accessible chromatin and epigenetic activity. This study provides critical insights into the regulatory dynamics of NF-κB signaling in PDAC, highlighting unique and complementary functions of RELA and RELB in modulating downstream gene expression.

**Significance:** TNFα and TWEAK selectively activate RELA and RELB in pancreatic cancer, revealing that RELB-driven noncanonical signaling depends on chromatin accessibility and AP-1, uncovering distinct, targetable epigenetic dependencies from canonical signaling.

**Graphical abstract:** 
