## Supplemental Material 1 for "Epigenetic Context Defines the Transcriptional Activity of Canonical and Noncanonical NF-κB Signaling in Pancreatic Cancer"

### Sheet: Sheet1
Common_Genes	TNFa_specific genes
ABHD11	ABHD17A
ACTA1	ABHD17AP1
ACTB	ABTB2
ACTBP11	ADAM8
ACTBP15	ADAT3
ACTBP2	AGO2
ACTBP7	AGRN
ACTG1	AHDC1
ACTG1P12	AKR1C1
ACTG1P20	ALDOA
ACTN4	AMPD2
ACTN4P1	ANKRD11P2
ADAM19	ANTKMT
ADAMTS1	ANXA8L1
ADGRF4	AP5Z1
ADM	APBA3
ADORA2B	ARHGEF2
ADRB2	ARHGEF4
AEN	ATP13A1
AGAP1	ATP2C2-AS1
AJAP1	AXIN1
AKAP12	BAHCC1
ALDH1A3	BAK1P1
ALDOAP2	BCL9L
ALYREF	BCR
ANKRD33B	BEGAIN
ANO1	BHLHA15
ANXA2	C11orf68
ANXA2P1	C15orf39
ANXA2P2	CAMSAP3
ANXA3	CAPN10
APCDD1L	CAPN15
APOBEC3B	CARD9
AREG	CCDC102A
ARHGAP22	CCDC120
ARHGDIA	CCDC17
ARL14	CCDC71L
ARL4C	CCDC78
ATAD3B	CCDC88B
ATF5	CD82
AXL	CDC42EP2
B4GALT4	CDC42EP4
BARX2	CEBPD
BCL2L1	CELSR1
BCYRN1	CHMP3
BIRC3	CHPF2
BMP2	CLIP2
BMP4	CNKSR1
BRIX1	COL18A1
BZW1P1	COL27A1
C10orf55	COL7A1
C11orf91	COL8A2
C12orf75	CRK
C16orf74	CSF1
C19orf33	CSF2
C1orf109	CSNK1E
C1orf116	CSNK1G2
C1orf122	CSRNP1
C3orf52	CYBA
CALD1	CYHR1
CALML4	CYP26B1
CAMK2N1	DDR1
CAPN2	DENND3
CAV1	DEXI
CAV2	DGKD
CAVIN1	DGKQ
CAVIN3	DMWD
CCDC137	DND1
CCDC86	DOT1L
CCN1	DTX2
CCN3	DTX2P1
CCNE1	DUSP14
CCNQ	E4F1
CD274	ECE1
CD59	EEF1A1P9
CD83	EEF1B2P7
CD9	EFNA1
CDC25A	EFNB1
CDH5	EME2
CDKL1	EPHA2
CDKN1A	ERICD
CDR2	FABP5P1
CDR2L	FAM219A
CENPV	FAM83G
CGN	FBXL15
CHST11	FBXL19
CIAPIN1P	FBXL6
CITED1	FBXW5
CITED4	FLNB
CLCF1	FOSB
CLDN3	FOXC2
CLDN4	FOXP4
CLMP	FTH1P5
CLTB	FTLP2
COA4	GNA15
COBL	GNB2
COL5A3	GRINA
COPRS	GRK4
COTL1	GTF2IRD1
CPA4	HCFC1
CPLX1	HELZ2
CRABP2	HGS
CREB5	HLA-A
CREG2	IER2
CTPS1	IER5
CTRL	IFNGR2
CXCL1	IFNLR1
CXCL8	IKBKG
CYP1A1	IL1R2
DAPP1	IL1RN
DGKG	INF2
DKC1	INPP5E
DKK1	IRF1
DMRT2	IRF3
DNLZ	IRS1
DOHH	ISG20
DPH2	ITPKC
DRAP1	ITPR3
DSE	JUNB
DUSP2	KCNAB3
DUSP5	KCNQ4
DUSP7	KCTD11
EBNA1BP2	KDM6B
EDN1	KLC3
EEF1AKMT4	KLHL17
EEF2KMT	KLHL25
EFHD2	KMT2B
EFNB2	KMT2D
EHD1	KRBA1
EIF5AL1	KRT18P48
ELFN2	KRT6B
EMP1	LAMB3
EMSLR	LDLR
EN2	LIME1
EREG	LINC01433
ETS1	LINC02323
EZR	LOC101929479
F2RL1	LOC107984006
F3	LOC112268269
FA2H	LOC122526780
FABP5	LOC124900302
FAM110B	LOC124901225
FAM222A	LOC124905332
FAM43A	LOC124905366
FAM86DP	LOC124907996
FARSA	LOC407835
FCMR	LOC645937
FGF2	LRCH4
FGFBP1	LRFN3
FJX1	LRP5L
FKBP4	LYPD3
FKBP4P6	LZTR1
FLNA	MAFF
FN1	MAFG
FOSL1	MAP3K11
FOXF2	MAPK11
FOXI3	MAPK7
FOXQ1	MAPKBP1
FRMD5	MED15
FST	MEIS3P1
FSTL3	MEX3D
FUS	MFSD10
FZD8	MGAT4B
FZD9	MGRN1
GAB2	MICAL1
GADD45A	MICAL3
GAL	MICALL2
GALNT18	MIR4785
GALNT5	MSC
GBP1	MST1R
GBP2	MT2A
GDA	MTHFS
GJB2	MVD
GJB3	MYO9B
GJB4	N4BP3
GLI2	NAB2
GLIPR1	NBL1
GNG4	NCOR2
GOLGA7B	NFKBID
GPAT3	NGFR
GPATCH4	NINJ1
GPC1	NKX2-8
GPR153	NOTCH1
GPR176	NPEPL1
GPR3	NR4A1
GPR39	NTN1
GPR75	NUAK2
GPRC5A	NUP153-AS1
GREB1L	OGFR
GRHL3	OGFRP1
GRK5	OVCA2
GRPEL1	PANX2
GRWD1	PAOX
GUCA1B	PCNX3
H2AX	PDF
HABP4	PGAP6
HAS3	PHLDA3
HES2	PI4KAP2
HMGA1P2	PIEZO1
HMGA2	PIK3CD
HNRNPAB	PIM3
HNRNPABP1	PIP5K1C
HPCAL1	PITX1
HPDL	PLCXD2
HSD11B2	PLEKHG3
HSPA12A	PLXNA1
HSPA6	PLXNA3
HSPA8	PLXNB2
HSPA8P1	PNPLA2
HSPA8P8	POLRMT
HSPA8P9	POTEE
HUNK	PPP1R12C
ICAM1	PPP1R13L
ID3	PPP2R5B
IFFO2	PRR12
IGFL1	PSD4
IGFL2-AS1	PSMB10
IL11	PTBP1P
IL17RE	PTCD1
IL1A	PTGES
IL1B	PTPN23
IL1RL1	PTPRF
IL24	PUF60
IL32	PWWP2B
IL7R	RAB43
IMP4	RAI1
INHBA	RAPGEF3
ISG20L2	RASSF10
ITGBL1	RBP4
ITPR3-AS1	RDH14
JPT1	RELA
JUN	RFFL
KCNF1	RHBDF1
KCNK5	RHBDF2
KIAA1549L	RMRP
KLF2	RN7SK
KLF4	RNA45SN3
KRT13	RPL36P12
KRT17P3	RPLP1P1
KRT18	RPPH1
KRT18P11	RPS29P3
KRT18P15	RPSAP15
KRT18P17	RPTOR
KRT18P28	SAP25
KRT18P39	SBF1
KRT18P4	SBNO2
KRT18P65	SCARNA12
KRT19P1	SELPLG
KRT4	SEMA4C
KRT6A	SH3TC1
KRT7	SHANK2
KRT7-AS	SHB
KRT8	SHH
KRT80	SIN3B
KRT8P11	SIRT6
KRT8P13	SLC16A3
KRT8P3	SLC52A3
KRT8P33	SLC7A5P2
KRT8P36	SLC8B1
KRT8P37	SLC9A3
KRT8P45	SMOX
KRT8P49	SMURF2P1
KRT8P5	SNX8
KRT8P8	SQSTM1
L1CAM	SRCAP
LAD1	ST3GAL2
LAMA3	STAT5A
LAMC2	STK10
LINC00707	TAF4
LINC00941	TBC1D10A
LINC01711	TCF20
LINGO1	TGFB1
LINP1	TLNRD1
LIPH	TMEM259
LMNA	TMIE
LOC100129096	TNC
LOC105370624	TNFRSF25
LOC105375728	TOR4A
LOC105377310	TPGS1
LOC105377626	TRAPPC12
LOC107985034	TRAPPC14
LOC124900477	TRIM21
LOC124900799	TRIM3
LOC124903390	TXNDC5
LOC124903566	TYK2
LOC124903631	UBQLN4P1
LOC124904024	USP43
LOC124904198	WASH7P
LOC391562	WASHC1
LOC441722	WDR81
LOC643634	WIZ
LOC644936	WNT4
LOC646203	ZBTB46
LOC727803	ZBTB7A
LOC728688	ZC3H12A
LOC751603	ZDHHC8
LRFN1	ZGPAT
LRRC4	ZMIZ1
LRRC59	ZNF276
LRRC8A	ZNF316
LY6K	ZNF319
LYAR	ZNF335
MALL	ZNF469
MANEAL	ZNF503
MAP3K14	ZNF513
MAP3K8	ZNF598
MAP6D1	ZNF628
MAP7D1	ZNRF2P1
MDFI	ZSWIM4
MDGA1	CXCL2
METRNL
METTL1
METTL7AP1
MFSD12
MFSD2A
MGLL
MICAL2
MIR23AHG
MIR4435-2HG
MMP13
MN1
MPP3
MPRIPP1
MRPL17
MRPL20
MRPS12
MRTO4
MSX1
MTCL1
MTSS1
MUC16
MYADM
MYBBP1A
MYH9
MYO1B
NALCN
NALF2
NAV3
NCEH1
NCS1
NFKB2
NFKBIB
NFKBIE
NGEF
NID2
NIP7
NKAIN1
NKX2-5
NOC2L
NOC2LP1
NOG
NOLC1
NOP16
NOP2
NOP56
NPTX1
NRG1
NRP2
NT5E
NTF3
NTSR1
NUDC
NUDCP1
NXT1
ODC1
OLR1
OSGIN1
P2RX5-TAX1BP3
P2RY2
P3H2
PADI1
PADI2
PALM2AKAP2
PAQR5
PCDH19
PCDH7
PDCD2L
PDCL3
PDGFB
PDLIM2
PDLIM7
PDZRN3
PEA15
PES1
PES1P2
PFDN2
PGBD5
PHB1P21
PHLDB2
PHLPP2
PINX1
PKMP5
PKP3
PLAU
PLAUR
PLCD3
PLD6
PLEC
PLEKHN1
PLEKHO1
PLXNA2
PNO1
PNP
POLR1G
POLR2F
POLR3K
POP1
POP7
PPIF
PPP1R14B-AS1
PPP1R14BP3
PPP1R15A
PROSER2
PRR5
PSMC3IP
PSMG3
PTGS1
PTMAP2
PUS1
RAB3IL1
RAMACL
RANBP1P1
RAP2B
RASD1
RASGRF2
RBM14
RBM8B
RELB
RELT
RFTN1
RGS2
RGS20
RHOD
RN7SL1
RN7SL3
RNF19B
RNF216P1
RPIA
RPL17
RPL23AP7
RPL36P2
RPL37AP5
RPS10
RPS21P4
RPS29P16
RRP1
RRP12
RRP36
RRP7A
RRP7BP
RRP9
RRS1
S100A10
S100A11
S100A16
S100A2
S100A3
SAMD4A
SDC4
SELENOW
SEMA7A
SENCR
SERPINB1
SERPINB2
SERPINB8
SERPINB9
SERPINE1
SFN
SH2D5
SH3BGRL3
SH3TC2
SHISAL1
SLC10A4
SLC22A4
SLC25A19
SLC25A33
SLC29A1
SLC39A4
SLC6A17
SLC9B2
SLCO3A1
SMAD3
SNAI1
SNHG12
SNHG15
SNHG17
SNHG9
SNORA9
SNORD88B
SOCS1
SOCS2
SOX8
SPATS2L
SPHK1
SPNS2
SPOCD1
SPTBN5
SRM
SRRM1P1
SRSF2
SRSF7
SRXN1
STK11
STX11
SURF2
SYNM
SYT12
TACSTD2
TBC1D30
TFAP2E
TFPI2
TGFA
TGFB2
TGM2
THBD
THBS1
TIMM8AP1
TIMP3
TMCC3
TMEM158
TMEM171
TMEM200B
TMEM51
TMSB10P1
TNFAIP3
TNFRSF10A
TNFRSF12A
TNFRSF21
TOMM40
TPM4
TRIM16
TRIM47
TRMT61A
TRMU
TRPM2
TSPAN18
TSPAN5
TSSC4
TTC4
TUBA1C
TUBA4A
TUBB2A
TUBB4B
TUBB6
TXNRD1
UBE2SP2
UHRF1
UNC13D
UNC5A
UPP1
VCL
VGF
VIM-AS1
VPS9D1-AS1
VSIR
WBP1LP2
WDR1
WDR4
WDR77
WFDC21P
WNT7A
WNT7B
WNT9A
WT1
WTIP
WWC1
YRDC
YWHAH
ZDHHC14
ZMYND19
ZNF296
ZNF488
ZNF593
ZPR1
ZYX
ANKRD1
ARHGAP29
ATP5MGP4
C1QBPP2
CHORDC1
CHORDC1P1
CLSPN
CTNNAL1
DDX10
DNAJA1
DNAJC2
EEF1DP5
FLT1
GNL3
HMGN1P4
HSP90AA3P
HSP90AB2P
HSPA8P5
HSPD1
HSPD1P12
HSPH1
KRT18P13
KRT8P10
LEF1
LOC100288001
LOC103156999
LOC107986140
LOC122539214
LOC124907760
LTV1
MACC1
MFAP5
MGP
MPHOSPH6
NDUFB9P2
NPM1P19
PA2G4P2
PBDC1
PHF5CP
PRRX1
RACGAP1P1
RPL27P1
RPL31P26
RPS3P6
RPS6P26
SERPINB5
SNX22
STAMBPL1
SUMO2P6
UBA52P5
VSNL1
